# De novo structural variants in autism spectrum disorder disrupt distal regulatory interactions of neuronal genes

**DOI:** 10.1101/2024.11.06.621353

**Authors:** Ketrin Gjoni, Xingjie Ren, Amanda Everitt, Yin Shen, Katherine S. Pollard

## Abstract

Three-dimensional genome organization plays a critical role in gene regulation, and disruptions can lead to developmental disorders by altering the contact between genes and their distal regulatory elements. Structural variants (SVs) can disturb local genome organization, such as the merging of topologically associating domains upon boundary deletion. Testing large numbers of SVs experimentally for their effects on chromatin structure and gene expression is time and cost prohibitive. To address this, we propose a computational approach to predict SV impacts on genome folding, which can help prioritize causal hypotheses for functional testing. We developed a weighted scoring method that measures chromatin contact changes specifically affecting regions of interest, such as regulatory elements or promoters, and implemented it in the SuPreMo-Akita software (Gjoni and Pollard 2024). With this tool, we ranked hundreds of de novo SVs (dnSVs) from autism spectrum disorder (ASD) individuals and their unaffected siblings based on predicted disruptions to nearby neuronal regulatory interactions. This revealed that putative cisregulatory element interactions (CREints) are more disrupted by dnSVs from ASD probands versus unaffected siblings. We prioritized candidate variants that disrupt ASD CREints and validated our top-ranked locus using isogenic excitatory neurons with and without the dnSV, confirming accurate predictions of disrupted chromatin contacts. This study establishes disrupted genome folding as a potential genetic mechanism in ASD and provides a general strategy for prioritizing variants predicted to disrupt regulatory interactions across tissues.
