## Supplementary material for "De novo structural variants in autism spectrum disorder disrupt distal regulatory interactions of neuronal genes": Dataset S2

### Sheet: SupplementaryTable3
ID	Description	Gene ratio	pvalue	p.adjust	qvalue	geneID	Count
GO:0050808	synapse organization	0.0796296	1.35559401484157e-12	4.1922369757588e-09	3.61868053896077e-09	NTNG2/LRRN1/EZR/PTPRT/SHISA6/SDK1/PCDHGC4/SEZ6/LRRN3/NRP2/ARHGAP22/UNC13A/GPM6A/PCDHB2/LRRC4C/LAMA5/GRIN2B/CLSTN2/TNC/EPHB1/ST8SIA2/SLC18A3/CDH8/SPTBN4/HMCN2/PPFIA4/RELN/ASIC2/GABRA2/GRID2/CHRNA7/APOE/CAP2/IL1RAP/PLXNC1/ERC1/CHRDL1/MDGA1/WASF2/GPR158/PDLIM5/SLITRK3/PCDH17/SIX1/PCDHGC3/ZDHHC2/LAMB2/SLIT1/CAST/SPOCK2/SIPA1L1/PLXND1/NTRK1/INA/LRFN5/TUBA1A/NRCAM/PCDH8/ACHE/PTPN13/NRG3/NRXN1/REST/PTPR…	86
GO:0061564	axon development	0.0805556	1.86986484199768e-12	4.1922369757588e-09	3.61868053896077e-09	ISL1/NTNG2/UST/MAP1A/TRPV2/SHOX2/NRP2/RET/POU4F2/NREP/LRRC4C/ISL2/STMN1/PAX2/LAMA2/LMO4/DRAXIN/COBL/TNC/DRGX/EPHB1/CTNNA1/VCL/LHX1/SPTBN4/HMCN2/RELN/SEMA6A/UNC5C/NCAM2/PCDHAC2/UNC5B/ISLR2/DAB1/APOE/PLPPR4/PLXNC1/AUTS2/UNC5A/PRKG1/NEUROD1/TOP2B/OTX2/NEUROD4/SEMA5B/SLITRK3/LAMB2/SLIT1/SIPA1L1/CNR1/PLXND1/NTRK1/SEMA5A/DCC/NRCAM/PTPRM/SVBP/EFNA2/CHN1/LGI1/RPL24/DPYSL5/NRXN1/ALCAM/PHOX2B/DCLK1/EIF4G2/…	87
GO:0007409	axonogenesis	0.0712963	4.18874913340953e-11	5.9801113754418e-08	5.16194880686875e-08	ISL1/NTNG2/UST/MAP1A/TRPV2/SHOX2/NRP2/RET/POU4F2/LRRC4C/ISL2/STMN1/PAX2/LAMA2/LMO4/DRAXIN/COBL/DRGX/EPHB1/VCL/LHX1/SPTBN4/HMCN2/RELN/SEMA6A/UNC5C/PCDHAC2/UNC5B/ISLR2/DAB1/APOE/PLPPR4/PLXNC1/AUTS2/UNC5A/PRKG1/TOP2B/OTX2/SEMA5B/SLITRK3/LAMB2/SLIT1/SIPA1L1/PLXND1/NTRK1/SEMA5A/DCC/NRCAM/PTPRM/EFNA2/CHN1/LGI1/RPL24/DPYSL5/NRXN1/ALCAM/PHOX2B/DCLK1/EIF4G2/ITGA4/TNR/SPAST/ADNP/CNTNAP1/LHX9/EFNB1/ATP8A2/I…	77
GO:0050804	modulation of chemical synaptic transmission	0.0731481	5.81678015995995e-11	5.9801113754418e-08	5.16194880686875e-08	NTNG2/SV2B/SHISA6/SYT11/MAP1A/GRIN3A/AKAP12/HTR1B/UNC13A/CACNA1B/LRRC4C/CPLX2/LAMA2/PLCB1/GRIN2B/GRIN1/CLSTN2/GRIK4/GRIA2/EPHB1/SYT1/SLC18A3/RELN/CHRNA6/PLCL1/RGS4/CALB1/RASGRF2/GRID2/CHRNA5/CHRNA7/HAP1/SYNGR1/APOE/PLPPR4/ERC1/PRKAR1B/ADCY8/NCDN/CHRDL1/ADRA1A/SNCAIP/PACSIN2/KCNQ3/SV2C/GPR158/PLCL2/PCDH17/ZDHHC2/SIPA1L1/CNR1/NTRK1/INA/CRHR2/DCC/JPH4/CPLX1/KIT/GRIA4/PCDH8/LGI1/ACHE/NRG3/NRXN1/SORCS…	79
GO:0099177	regulation of trans-synaptic signaling	0.0731481	6.66827762649621e-11	5.9801113754418e-08	5.16194880686875e-08	NTNG2/SV2B/SHISA6/SYT11/MAP1A/GRIN3A/AKAP12/HTR1B/UNC13A/CACNA1B/LRRC4C/CPLX2/LAMA2/PLCB1/GRIN2B/GRIN1/CLSTN2/GRIK4/GRIA2/EPHB1/SYT1/SLC18A3/RELN/CHRNA6/PLCL1/RGS4/CALB1/RASGRF2/GRID2/CHRNA5/CHRNA7/HAP1/SYNGR1/APOE/PLPPR4/ERC1/PRKAR1B/ADCY8/NCDN/CHRDL1/ADRA1A/SNCAIP/PACSIN2/KCNQ3/SV2C/GPR158/PLCL2/PCDH17/ZDHHC2/SIPA1L1/CNR1/NTRK1/INA/CRHR2/DCC/JPH4/CPLX1/KIT/GRIA4/PCDH8/LGI1/ACHE/NRG3/NRXN1/SORCS…	79
GO:0098742	cell-cell adhesion via plasma-membrane adhesion molecules	0.0416667	1.79542251632151e-09	1.34177909386427e-06	1.15820501623056e-06	PCDHGA3/PCDHA6/NTNG2/PCDHA5/PTPRT/SDK1/PCDHGC4/RET/FAT1/PCDHB2/LRRC4C/CDHR3/PCDH9/CLSTN2/CDH8/PCDHGB6/HMCN2/DSG2/FAT4/PKD1/PCDHAC2/GRID2/DAB1/CDH7/IL1RAP/CRB1/MDGA1/CDHR1/SLITRK3/PCDH17/PCDHGC3/CADM4/CDH22/LRFN5/TENM1/CDH18/PTPRM/PCDH8/ALCAM/PTPRD/FAT3/PCDH12/NLGN1/CDH6/PCDHA13	45
GO:0050803	regulation of synapse structure or activity	0.0453704	4.57574430137435e-09	2.93109106390894e-06	2.53007696182759e-06	NTNG2/LRRN1/PTPRT/LRRN3/NRP2/ARHGAP22/GPM6A/GRIN2B/CLSTN2/EPHB1/ST8SIA2/SLC18A3/CDH8/RELN/ASIC2/GRID2/CHRNA7/APOE/IL1RAP/PLXNC1/MDGA1/GPR158/PDLIM5/SLITRK3/SIX1/SLIT1/SIPA1L1/NTRK1/LRFN5/TUBA1A/NRCAM/PCDH8/PTPN13/NRXN1/PTPRD/TANC1/FRMPD4/EGLN1/ADNP/CNTNAP1/SYBU/SLC17A7/NLGN1/VHL/TUBB/CDK5R1/DISC1/NTRK2/DCTN1	49
GO:0030155	regulation of cell adhesion	0.0740741	7.16573452581658e-09	4.01639420172019e-06	3.46689550676679e-06	NR4A3/S100A10/UTRN/RET/ONECUT1/VAV3/EGFLAM/ZFHX3/DOCK5/TGFBI/CD24/DTX1/LAMA2/FUT9/LAMA5/CARMIL1/FZD7/TNC/LAMB1/CDK6/MALT1/VCL/PREX1/GCNT2/ITGAV/SPRY4/UBASH3B/PKD1/NUAK1/SEMA6A/AKNA/SLK/PELI1/PIEZO1/DOCK1/CBFB/DAB1/PKP4/PIK3R1/PLXNC1/MDGA1/PRKG1/PRLR/SRC/PEAK1/JAG2/ZDHHC2/LAMB2/SLC7A1/SPOCK2/PLXND1/SOCS5/SEMA5A/PRKX/GCNT1/CYRIB/CITED2/HMGB1/PCDH8/IL6ST/SMARCC1/SLC4A2/PDE3B/ITGA4/FRMD5/TNR/ASS1/SMA…	80
GO:0048667	cell morphogenesis involved in neuron differentiation	0.0796296	1.09030703447064e-08	5.43215193618481e-06	4.68895785467664e-06	ISL1/NTNG2/UST/MAP1A/TRPV2/SHOX2/NRP2/RET/POU4F2/LRRC4C/ISL2/TLX2/STMN1/PAX2/LAMA2/LMO4/DRAXIN/COBL/DRGX/EPHB1/VCL/LHX1/SPTBN4/WHRN/HMCN2/RELN/SEMA6A/UNC5C/PCDHAC2/UNC5B/ISLR2/BTBD3/DAB1/CHRNA7/APOE/PLPPR4/PLXNC1/AUTS2/UNC5A/PRKG1/TOP2B/CDHR1/NHERF1/OTX2/SEMA5B/PDLIM5/SLITRK3/LAMB2/SLIT1/SIPA1L1/PLXND1/NTRK1/SEMA5A/DCC/NRCAM/PTPRM/EFNA2/CHN1/LGI1/RPL24/DPYSL5/NRXN1/ALCAM/PHOX2B/DCLK1/PTPRD/EIF4G2…	86
GO:0050807	regulation of synapse organization	0.0435185	1.69194289928793e-08	7.5866719604071e-06	6.54870951650709e-06	NTNG2/LRRN1/PTPRT/LRRN3/NRP2/ARHGAP22/GPM6A/GRIN2B/CLSTN2/EPHB1/ST8SIA2/SLC18A3/CDH8/RELN/ASIC2/GRID2/CHRNA7/APOE/IL1RAP/PLXNC1/MDGA1/GPR158/PDLIM5/SLITRK3/SIX1/SLIT1/SIPA1L1/NTRK1/LRFN5/TUBA1A/NRCAM/PCDH8/PTPN13/NRXN1/PTPRD/TANC1/FRMPD4/EGLN1/ADNP/CNTNAP1/NLGN1/VHL/TUBB/CDK5R1/DISC1/NTRK2/DCTN1	47
GO:0007411	axon guidance	0.0398148	3.03843366271624e-08	1.05680484515685e-05	9.12219215841531e-06	ISL1/NRP2/RET/POU4F2/ISL2/LAMA2/LMO4/DRAXIN/DRGX/EPHB1/LHX1/HMCN2/RELN/SEMA6A/UNC5C/PCDHAC2/UNC5B/PLXNC1/UNC5A/OTX2/SEMA5B/LAMB2/SLIT1/PLXND1/NTRK1/SEMA5A/DCC/NRCAM/PTPRM/EFNA2/CHN1/LGI1/RPL24/DPYSL5/NRXN1/ALCAM/TNR/LHX9/EFNB1/ARHGEF40/SEMA3E/CDK5R1/USP33	43
GO:0097485	neuron projection guidance	0.0398148	3.03843366271624e-08	1.05680484515685e-05	9.12219215841531e-06	ISL1/NRP2/RET/POU4F2/ISL2/LAMA2/LMO4/DRAXIN/DRGX/EPHB1/LHX1/HMCN2/RELN/SEMA6A/UNC5C/PCDHAC2/UNC5B/PLXNC1/UNC5A/OTX2/SEMA5B/LAMB2/SLIT1/PLXND1/NTRK1/SEMA5A/DCC/NRCAM/PTPRM/EFNA2/CHN1/LGI1/RPL24/DPYSL5/NRXN1/ALCAM/TNR/LHX9/EFNB1/ARHGEF40/SEMA3E/CDK5R1/USP33	43
GO:0048880	sensory system development	0.05	3.09069845859351e-08	1.05680484515685e-05	9.12219215841531e-06	ISL1/ATP2B4/MAB21L2/SDK1/PLAAT3/RET/POU4F2/FAT1/SPRY1/SERPINF1/MAB21L1/GPM6A/MEIS1/RORB/PAX2/ATP2B2/EPHB1/LHX1/COL5A1/EGFR/CALB1/CRB1/HDAC2/CHRDL1/NEUROD1/NEUROD4/LAMB2/CITED2/STRA6/PTPRM/VSTM4/MAN2A1/RPL24/ACHE/FKBP8/PHOX2B/XRN2/SPRY2/SMARCD3/CELF4/FAT3/DLL1/COL5A2/TFAP2A/SLC17A7/HMGN1/ATP8A2/VHL/MFAP2/PXDN/ACTL6A/NTRK2/THY1/PHACTR4	54
GO:0007423	sensory organ development	0.0638889	3.29956909727831e-08	1.05680484515685e-05	9.12219215841531e-06	ATP2B4/MAB21L2/SDK1/PLAAT3/RET/POU4F2/FAT1/SPRY1/SERPINF1/MAB21L1/GPM6A/SIX2/MEIS1/RORB/PAX2/ATP2B2/EPHB1/LRP10/LHX1/WHRN/COL5A1/EGFR/INSIG1/CALB1/TBX3/PLPPR4/CRB1/HDAC2/CHRDL1/NEUROD1/NHERF1/NEUROD4/SIX1/JAG2/LAMB2/ATG4B/CITED2/STRA6/GSDME/PTPRM/KIT/VSTM4/MAN2A1/RPL24/CECR2/ACHE/FKBP8/PHOX2B/XRN2/SPRY2/SMARCD3/CELF4/RPL38/FAT3/DLL1/COL5A2/TFAP2A/SLC17A7/HMGN1/BMPER/ATP8A2/VHL/MFAP2/PXDN/MYCL/ACT…	69
GO:0060041	retina development in camera-type eye	0.0287037	3.79147964664538e-08	1.12618395330508e-05	9.72106295202304e-06	ATP2B4/SDK1/RET/POU4F2/SERPINF1/GPM6A/RORB/PAX2/ATP2B2/LHX1/CALB1/CRB1/NEUROD1/NEUROD4/LAMB2/PTPRM/VSTM4/MAN2A1/RPL24/ACHE/XRN2/SMARCD3/CELF4/FAT3/DLL1/TFAP2A/SLC17A7/ATP8A2/ACTL6A/NTRK2/THY1	31
GO:0061061	muscle structure development	0.0703704	7.89307930633677e-08	2.081915741742e-05	1.79708065692881e-05	ISL1/MSC/UTRN/SHOX2/HIVEP3/AKAP13/HEG1/NRG1/ZFHX3/DOCK5/MEIS1/LAMA2/RYR2/LAMA5/H3-3A/PLCB1/ADAMTS5/PDLIM3/FZD7/IGSF8/EPHB1/LAMB1/KRT8/FHOD3/ALPK3/IGFBP5/CFLAR/SLC8A1/RGS4/PIEZO1/H3-3B/DOCK1/TBX3/HLF/EGR1/SGCD/ADRA1A/EVC/PRKG1/PDLIM5/SIX1/LAMB2/PAX5/CITED2/STRA6/XKR8/KIT/MTPN/ITGA7/SMARCC1/PHOX2B/KMT5B/MYOCD/REST/WDR1/AKIRIN2/RBPMS2/ASS1/SMARCD3/ZBTB18/TANC1/HDAC5/PLEKHO1/EGLN1/DLL1/MORF4L2/CNTNAP…	76
GO:0001654	eye development	0.0481481	1.02224299088955e-07	2.41249345849935e-05	2.08243073545756e-05	ATP2B4/MAB21L2/SDK1/PLAAT3/RET/POU4F2/FAT1/SPRY1/SERPINF1/MAB21L1/GPM6A/MEIS1/RORB/PAX2/ATP2B2/EPHB1/LHX1/COL5A1/EGFR/CALB1/CRB1/HDAC2/CHRDL1/NEUROD1/NEUROD4/LAMB2/CITED2/STRA6/PTPRM/VSTM4/MAN2A1/RPL24/ACHE/FKBP8/XRN2/SPRY2/SMARCD3/CELF4/FAT3/DLL1/COL5A2/TFAP2A/SLC17A7/HMGN1/ATP8A2/VHL/MFAP2/PXDN/ACTL6A/NTRK2/THY1/PHACTR4	52
GO:0150063	visual system development	0.0481481	1.02224299088955e-07	2.41249345849935e-05	2.08243073545756e-05	ATP2B4/MAB21L2/SDK1/PLAAT3/RET/POU4F2/FAT1/SPRY1/SERPINF1/MAB21L1/GPM6A/MEIS1/RORB/PAX2/ATP2B2/EPHB1/LHX1/COL5A1/EGFR/CALB1/CRB1/HDAC2/CHRDL1/NEUROD1/NEUROD4/LAMB2/CITED2/STRA6/PTPRM/VSTM4/MAN2A1/RPL24/ACHE/FKBP8/XRN2/SPRY2/SMARCD3/CELF4/FAT3/DLL1/COL5A2/TFAP2A/SLC17A7/HMGN1/ATP8A2/VHL/MFAP2/PXDN/ACTL6A/NTRK2/THY1/PHACTR4	52
GO:0043010	camera-type eye development	0.0435185	1.73682220100904e-07	3.57925075900557e-05	3.08955937857728e-05	ATP2B4/MAB21L2/SDK1/PLAAT3/RET/POU4F2/FAT1/SPRY1/SERPINF1/MAB21L1/GPM6A/MEIS1/RORB/PAX2/ATP2B2/EPHB1/LHX1/EGFR/CALB1/CRB1/HDAC2/NEUROD1/NEUROD4/LAMB2/CITED2/STRA6/PTPRM/VSTM4/MAN2A1/RPL24/ACHE/FKBP8/XRN2/SPRY2/SMARCD3/CELF4/FAT3/DLL1/TFAP2A/SLC17A7/HMGN1/ATP8A2/VHL/ACTL6A/NTRK2/THY1/PHACTR4	47
GO:0051960	regulation of nervous system development	0.0601852	1.78502363689876e-07	3.57925075900557e-05	3.08955937857728e-05	LRRN1/TRPV2/S100A10/SHOX2/LRRN3/POU4F2/SERPINF1/BRINP1/TLX2/OPRM1/TG/DRAXIN/ETV5/ANXA2/CLSTN2/EPHB1/ID4/CTNNA1/ST8SIA2/RELN/SEMA6A/SLC7A5/ISLR2/ASIC2/GRID2/DAB1/HAP1/IL1RAP/PLXNC1/HDAC2/ABCC8/SEMA5B/SLITRK3/SLIT1/PLXND1/NTRK1/SEMA5A/DCC/KIT/MAN2A1/IL6ST/DPYSL5/PTPN13/NRXN1/REST/NCAN/PTPRD/EIF4G2/TNR/SMARCD3/SYT4/WASF3/VCAN/DLL1/ADNP/NLGN1/IFRD1/SEMA3E/KDM1A/DISC1/NTRK2/THY1/TIAM2/B2M/CDKN2B	65
GO:0007156	homophilic cell adhesion via plasma membrane adhesion molecules	0.0296296	1.83592255702783e-07	3.57925075900557e-05	3.08955937857728e-05	PCDHGA3/PCDHA6/PCDHA5/PTPRT/SDK1/PCDHGC4/RET/FAT1/PCDHB2/CDHR3/PCDH9/CLSTN2/CDH8/PCDHGB6/HMCN2/DSG2/FAT4/PKD1/PCDHAC2/CDH7/CDHR1/PCDH17/PCDHGC3/CADM4/CDH22/CDH18/PTPRM/PCDH8/FAT3/PCDH12/CDH6/PCDHA13	32
GO:0007186	G protein-coupled receptor signaling pathway	0.0601852	2.77337663094593e-07	5.18159200548398e-05	4.4726780140299e-05	ATP2B4/EZR/FRMPD1/RGS11/GALR1/AKAP12/PLCB3/AKAP13/HTR1B/STMN1/RORB/OPRM1/MET/PLCB1/FZD7/RAPGEF4/SSTR1/GNG2/GABBR2/PREX1/MGLL/GNG4/HTR7/CALCRL/RGS4/APOE/PLPPR4/ADCY8/ADRA1A/NHERF1/CHGA/WASF2/GPR158/SRC/NXPH3/SIX1/PDE3A/GPBAR1/GIPR/PCSK1N/CNR1/GIT2/CRHR2/TENM1/KCTD8/GPR85/SORCS2/PLCB2/GLRA2/LPAR4/PDE3B/ADCY9/RGS6/ADORA1/SSTR3/ADGRG1/ADGRG2/GLRB/S1PR3/KCTD12/ECEL1/CDK5R1/RGS8/SORCS1/USP33	65
GO:0001764	neuron migration	0.0314815	4.65313012153564e-07	8.34585418598633e-05	7.20402503447855e-05	NTNG2/NRP2/SATB2/GPM6A/DRGX/LHX1/RELN/SEMA6A/UNC5C/DAB1/SCRT2/ARHGEF2/MDGA1/AUTS2/PRKG1/TOP2B/NEUROD4/YWHAE/FGFR1/DCC/TUBA1A/NRCAM/NRG3/PHOX2B/DCLK1/FAT3/ADGRG1/DDIT4/DNER/SEMA3E/SEPTIN4/CDK5R1/DISC1/NTRK2	34
GO:0030036	actin cytoskeleton organization	0.0759259	6.16356530598219e-07	0.000106298	9.17547758303502e-05	EZR/S100A10/ARAP1/MARCKS/AKAP13/FAT1/TMSB10/INF2/STMN1/PLS3/MET/SHC1/PHACTR2/CARMIL1/PDLIM3/TMSB15A/COBL/CCN2/KRT8/FHOD3/TAGLN2/FRMD3/SPTBN4/PREX1/TPM4/CFLAR/ZEB2/MICAL2/RGS4/SYNPO2/RND3/CAP2/PIK3R1/SORBS1/ARHGEF2/AUTS2/PACSIN2/PRKG1/NHERF1/MEGF9/WASF2/SRC/PDLIM5/EPB41L3/FMNL1/SPTBN1/MARCKSL1/SIPA1L1/ADD3/STARD13/SEMA5A/FMNL2/TENM1/CYRIB/ARHGAP26/AMOTL2/KIT/MAGEL2/DAAM1/WIPF1/SORBS3/MTPN/PARVA/RH…	82
GO:0090066	regulation of anatomical structure size	0.0574074	7.25607118642158e-07	0.000120505	0.000104018	EZR/TRPV2/RAB3B/RET/POU4F2/VAV3/HTR1B/TMSB10/DOCK5/SLC12A1/PAX2/CARMIL1/DRAXIN/TMSB15A/UTS2B/FHOD3/SPTBN4/PREX1/SLC8A1/SEMA6A/HTR7/ISLR2/ASIC2/APOE/SCPEP1/ITGA1/ADRA1A/HP1BP3/PRKG1/NHERF1/MEGF9/SEMA5B/SPTBN1/SLIT1/ADD3/GCH1/SEMA5A/DCC/TENM1/CYRIB/NRCAM/MSN/VSTM4/MTPN/WDR1/EIF4G2/TNR/KAT2B/HIP1R/ADORA1/ATP2B1/ARHGAP18/DOCK4/LATS1/ADNP/IFRD1/MMP2/SEMA3E/KDM1A/FLII/DISC1/PPP1R15A	62
GO:0048514	blood vessel morphogenesis	0.0583333	1.06283004704639e-06	0.000170205	0.000146918	ISL1/ATP2B4/NRP2/TSPAN18/RNF213/VAV3/HEG1/SERPINF1/ARHGAP22/PGF/THBS4/TGFBI/MEIS1/SHC1/ITGB8/CCN2/ANXA2/EPHB1/ITGAV/SEMA6A/CALCRL/UNC5B/PPP1R16B/CHRNA7/APOE/SGCD/ABCC8/WASF2/ARHGAP24/SIX1/GLUL/RSPO3/PLXND1/MINAR1/STARD13/SEMA5A/PRKX/CITED2/COL27A1/NRCAM/STRA6/PTPRM/AMOTL2/VSTM4/PARVA/TNFRSF12A/MYOCD/PDE3B/SPRY2/HDAC5/EGLN1/ADGRG1/DLL1/COL18A1/BMPER/VHL/MMP2/PXDN/VEZF1/SEMA3E/SASH1/NTRK2/THY1	63
GO:0001944	vasculature development	0.0675926	1.15906701979314e-06	0.000177323	0.000153063	ISL1/ATP2B4/LGALS8/NRP2/TSPAN18/RNF213/VAV3/HEG1/SERPINF1/ARHGAP22/PGF/THBS4/TGFBI/MEIS1/SHC1/ITGB8/CCN2/ANXA2/EPHB1/COL5A1/ZFAND5/ITGAV/CFLAR/PKD1/SEMA6A/CALCRL/UNC5B/PPP1R16B/CHRNA7/TBX3/APOE/EGR1/SGCD/ABCC8/WASF2/ARHGAP24/SIX1/GLUL/RSPO3/LUZP1/PLXND1/MINAR1/STARD13/SEMA5A/PRKX/CITED2/COL27A1/NRCAM/STRA6/PTPRM/AMOTL2/KIT/VSTM4/PARVA/TNFRSF12A/MYOCD/PDE3B/SPRY2/TAB1/HDAC5/EGLN1/ADGRG1/DLL1/COL18…	73
GO:0042692	muscle cell differentiation	0.0453704	1.18637455989287e-06	0.000177323	0.000153063	ISL1/SHOX2/AKAP13/NRG1/DOCK5/MEIS1/LAMA2/H3-3A/ADAMTS5/FZD7/LAMB1/KRT8/FHOD3/ALPK3/IGFBP5/CFLAR/SLC8A1/RGS4/PIEZO1/H3-3B/DOCK1/TBX3/SGCD/ADRA1A/PRKG1/PDLIM5/SIX1/LAMB2/KIT/MTPN/MYOCD/WDR1/AKIRIN2/RBPMS2/SMARCD3/TANC1/HDAC5/PLEKHO1/DLL1/MORF4L2/CNTNAP1/RBM24/ACTN4/DNER/OLFM2/IFRD1/KDM1A/FLII/SORBS2	49
GO:0034329	cell junction assembly	0.0537037	1.27344884734338e-06	0.000184198	0.000158997	NTNG2/LRRN1/SDK1/S100A10/LRRN3/GPM6A/PCDHB2/TLN2/CDHR3/CLSTN2/EPHB1/CTNNA1/ST8SIA2/CDH8/VCL/COL17A1/SLK/ASIC2/GABRA2/GRID2/PKP4/CDH7/IL1RAP/SORBS1/MDGA1/DST/SRC/PDLIM5/SLITRK3/PEAK1/EPB41L3/PCDH17/SIX1/ZDHHC2/GPBAR1/SLIT1/SPOCK2/PLXND1/NTRK1/CDH22/LRFN5/NRCAM/CDH18/ACHE/PTPN13/NRG3/NRXN1/WDR1/PTPRD/RAPGEF1/ADNP/CNTNAP1/NLGN1/DNER/GRIA1/CDH6/NTRK2/THY1	58
GO:0001568	blood vessel development	0.0648148	1.36970066105153e-06	0.000191929	0.000165671	ISL1/ATP2B4/NRP2/TSPAN18/RNF213/VAV3/HEG1/SERPINF1/ARHGAP22/PGF/THBS4/TGFBI/MEIS1/SHC1/ITGB8/CCN2/ANXA2/EPHB1/COL5A1/ITGAV/CFLAR/PKD1/SEMA6A/CALCRL/UNC5B/PPP1R16B/CHRNA7/TBX3/APOE/EGR1/SGCD/ABCC8/WASF2/ARHGAP24/SIX1/GLUL/RSPO3/LUZP1/PLXND1/MINAR1/STARD13/SEMA5A/PRKX/CITED2/COL27A1/NRCAM/STRA6/PTPRM/AMOTL2/VSTM4/PARVA/TNFRSF12A/MYOCD/PDE3B/SPRY2/TAB1/HDAC5/EGLN1/ADGRG1/DLL1/COL18A1/BMPER/VHL/MMP2/…	70
GO:0050890	cognition	0.0425926	1.51267597962958e-06	0.000199495	0.000172202	SYT11/MAP1A/CCND2/SERPINF1/BRINP1/CAMK4/PLCB1/GRIN2B/GRIN1/CLSTN2/RELN/EGFR/CALB1/CHRNA7/APOE/PRKAR1B/ADCY8/ABCC8/CAMK2N1/PAK5/GPR158/SRC/SLC1A4/CNR1/NTRK1/TUBA1A/JPH4/ATXN1/STRA6/KIT/GPR155/ATP8A1/NRXN1/PRKCG/TAFA2/TNR/KAT2B/ADORA1/TANC1/SYT4/KCNK10/ADNP/GPI/GRIA1/NTRK2/B2M	46
GO:0030900	forebrain development	0.0518519	1.6827420904118e-06	0.000215583	0.000186089	ISL1/ATP2B4/PCSK1/NRP2/KCNC2/CHD5/UNCX/PLCB1/DRAXIN/PCDH9/ID4/SSTR1/LAMB1/CDK6/LHX1/SALL1/TOX/RELN/FAT4/EGFR/AKNA/BTBD3/DAB1/HAP1/TBX3/NHLH2/MDGA1/PRKG1/NEUROD1/TOP2B/OTX2/SRC/ATAT1/YWHAE/SLIT1/PAX5/SEMA5A/TUBA1A/EFNA2/NRG3/DCLK1/AKIRIN2/XRN2/TNR/SYNE2/SSTR3/TRA2B/ADGRG1/CEP120/GRIA1/SEMA3E/KDM1A/CDK5R1/DISC1/NTRK2/B2M	56
GO:0007611	learning or memory	0.0388889	1.84498380016029e-06	0.000229803	0.000198363	SYT11/MAP1A/CCND2/SERPINF1/BRINP1/CAMK4/PLCB1/GRIN2B/GRIN1/CLSTN2/RELN/EGFR/CALB1/CHRNA7/APOE/PRKAR1B/ADCY8/ABCC8/CAMK2N1/PAK5/SRC/CNR1/NTRK1/TUBA1A/JPH4/ATXN1/STRA6/KIT/ATP8A1/NRXN1/PRKCG/TAFA2/TNR/KAT2B/TANC1/SYT4/KCNK10/ADNP/GPI/GRIA1/NTRK2/B2M	42
GO:0007610	behavior	0.0685185	2.44157185652839e-06	0.000295892	0.00025541	NR4A3/SDK1/SYT11/MAP1A/CCND2/PIRT/NR3C1/SEZ6/VPS13A/HTR1B/SERPINF1/BRINP1/ZFHX3/CAMK4/ADAM11/THBS4/CEND1/MEIS1/OPRM1/PLCB1/GRIN2B/GRIN1/CLSTN2/SPTBN4/RELN/EGFR/CALB1/CHRNA5/DAB1/CHRNA7/APOE/NHLH2/EGR1/HDAC2/PRKAR1B/ADCY8/ABCC8/DACH1/KCNQ3/PER3/CAMK2N1/PAK5/ASIC4/SRC/GLS/PCDH17/CNR1/NTRK1/PAX5/KCND2/TUBA1A/JPH4/ATXN1/STRA6/KIT/ATP8A1/NRXN1/PRKCG/TAFA2/TNR/KAT2B/ADORA1/TANC1/SYT4/KCNK10/ADNP/GPI/NL…	74
GO:0001525	angiogenesis	0.0509259	2.67944722842031e-06	0.000316175	0.000272918	ISL1/ATP2B4/NRP2/TSPAN18/RNF213/VAV3/SERPINF1/ARHGAP22/PGF/THBS4/TGFBI/MEIS1/SHC1/ITGB8/CCN2/ANXA2/EPHB1/ITGAV/SEMA6A/CALCRL/UNC5B/PPP1R16B/CHRNA7/ABCC8/WASF2/ARHGAP24/GLUL/RSPO3/PLXND1/MINAR1/STARD13/SEMA5A/PRKX/COL27A1/NRCAM/PTPRM/AMOTL2/VSTM4/PARVA/TNFRSF12A/PDE3B/SPRY2/HDAC5/EGLN1/ADGRG1/DLL1/COL18A1/BMPER/VHL/MMP2/PXDN/VEZF1/SEMA3E/SASH1/THY1	55
GO:0003013	circulatory system process	0.0527778	2.77799565018578e-06	0.000319398	0.0002757	ISL1/ATP2B4/SHOX2/AKAP12/PLCB3/AKAP13/HEG1/HTR1B/DOCK5/RYR2/ATP2B2/ATP1B1/UTS2B/SPTBN4/GSTM2/DSG2/ZEB2/SLC8A1/HTR7/SLC7A5/RGS4/ASIC2/CTSZ/CHRNA7/APOE/SCPEP1/ITGA1/SCN2B/SGCD/KCNIP2/ADRA1A/ABCC8/PRKG1/NHERF1/CHGA/SRC/KCNJ12/YWHAE/PDE3A/SLC7A1/SLC1A4/CNR1/ADD3/KCND2/GCH1/NCALD/VSTM4/ATP8A1/KAT2B/ADORA1/RNF207/ATP2B1/DOCK4/DLL1/MMP2/ATP1A1/SLC2A3	57
GO:0008015	blood circulation	0.0453704	3.10950197976766e-06	0.000348575	0.000300885	ISL1/ATP2B4/SHOX2/AKAP12/PLCB3/HTR1B/DOCK5/RYR2/ATP2B2/ATP1B1/UTS2B/SPTBN4/GSTM2/DSG2/ZEB2/SLC8A1/HTR7/RGS4/ASIC2/CTSZ/CHRNA7/APOE/SCPEP1/ITGA1/SCN2B/SGCD/KCNIP2/ADRA1A/ABCC8/PRKG1/CHGA/SRC/KCNJ12/YWHAE/PDE3A/CNR1/ADD3/KCND2/GCH1/NCALD/VSTM4/KAT2B/ADORA1/RNF207/ATP2B1/DOCK4/DLL1/MMP2/ATP1A1	49
GO:0044057	regulation of system process	0.0509259	4.09672583143608e-06	0.000448042	0.000386744	ISL1/ATP2B4/NR4A3/GALR1/SHOX2/DOCK5/RYR2/ATP2B2/GRIN2B/ATP1B1/GRIN1/ANXA6/SPTBN4/GSTM2/DSG2/IGFBP5/RELN/MGLL/SLC8A1/RGS4/ASIC2/CHRNA7/APOE/PRKAR1B/SCN2B/KCNIP2/ADRA1A/ABCC8/PRKG1/NEUROD1/NHERF1/CHGA/KCNJ12/YWHAE/GLS/ADD3/KCND2/GCH1/KIT/IL6ST/MTPN/NRXN1/PHOX2B/MYOCD/TNR/HIP1R/ADORA1/RNF207/WASF3/ATP2B1/CELF4/DOCK4/NLGN1/MMP2/ATP1A1	55
GO:0007416	synapse assembly	0.0324074	5.07299833801595e-06	0.000529008	0.000456632	NTNG2/LRRN1/SDK1/LRRN3/GPM6A/PCDHB2/CLSTN2/EPHB1/ST8SIA2/ASIC2/GABRA2/GRID2/IL1RAP/MDGA1/PDLIM5/SLITRK3/PCDH17/SIX1/ZDHHC2/SLIT1/SPOCK2/PLXND1/NTRK1/LRFN5/NRCAM/ACHE/PTPN13/NRG3/NRXN1/PTPRD/ADNP/NLGN1/DNER/GRIA1/NTRK2	35
GO:1902074	response to salt	0.0425926	9.26348165218185e-06	0.000865364	0.00074697	ATP2B4/PCSK1/SDK1/SYT11/CPNE9/HTR1B/CPNE7/OPRM1/RYR2/PLCB1/ANXA11/SYT1/ST8SIA2/KRT8/RYR3/SYT10/RGS4/CHRNA7/EGR1/HDAC2/LY6H/ADCY8/KCNIP2/TOP2B/GLDC/KCNQ3/SIX1/GIPR/CNR1/NTRK1/TUBA1A/ACHE/CPNE3/PRKCG/SYT5/SYT6/SYT4/HDAC5/KCNB1/COL18A1/NLGN1/GRIA1/NEK7/CDK5R1/RGS8/B2M	46
GO:0051146	striated muscle cell differentiation	0.0333333	1.07219681997111e-05	0.000961546	0.000829993	ISL1/SHOX2/AKAP13/NRG1/DOCK5/MEIS1/ADAMTS5/FZD7/KRT8/FHOD3/ALPK3/IGFBP5/CFLAR/SLC8A1/RGS4/PIEZO1/DOCK1/TBX3/SGCD/ADRA1A/PRKG1/PDLIM5/SIX1/MTPN/MYOCD/WDR1/TANC1/HDAC5/PLEKHO1/DLL1/MORF4L2/CNTNAP1/RBM24/DNER/FLII/SORBS2	36
GO:0003018	vascular process in circulatory system	0.0287037	1.15113500401514e-05	0.000992633	0.000856827	ATP2B4/AKAP12/HTR1B/DOCK5/UTS2B/ZEB2/SLC8A1/HTR7/SLC7A5/ASIC2/APOE/SCPEP1/ITGA1/ADRA1A/ABCC8/PRKG1/NHERF1/SRC/PDE3A/SLC7A1/SLC1A4/ADD3/GCH1/VSTM4/ATP8A1/KAT2B/ADORA1/ATP2B1/DOCK4/MMP2/SLC2A3	31
GO:0042391	regulation of membrane potential	0.0490741	1.36229417368689e-05	0.00115255	0.000994867	GRIN3A/SEZ6/SLC1A6/KCNC2/RYR2/GRIN2B/ATP1B1/GRIN1/GRIK4/GRIA2/DSG2/RELN/CHRNA6/SLC8A1/RGS4/PIEZO1/ASIC2/GABRA2/GRID2/CHRNA5/CHRNA7/HTR3A/PRKAR1B/SCN2B/KCNIP2/ADRA1A/KCNQ3/SRC/YWHAE/CNR1/KCND2/NRCAM/IFI6/GRIA4/NRXN1/PHOX2B/KCNK12/GLRA2/WDR1/ADORA1/RNF207/KCNK10/CELF4/CNTNAP1/KCNB1/NLGN1/GLRB/GRIA1/RNF122/ATP1A1/SCN8A/NTRK2/HCN2	53
GO:0045664	regulation of neuron differentiation	0.0287037	2.09575879995206e-05	0.00174026	0.00150216	ISL1/RET/POU4F2/BRINP1/ZFHX3/NREP/ISL2/DTX1/MEIS1/ETV5/ID4/RELN/DAB1/PCP4/TCF4/ARHGEF2/NEUROD1/SIX1/FGFR1/NRCAM/PHOX2B/REST/NAP1L2/ZC4H2/BEND6/TUNAR/DLL1/NLGN1/MYCL/CDK5R1/B2M	31
GO:0090596	sensory organ morphogenesis	0.0314815	3.00694646174374e-05	0.00227892	0.00196713	SDK1/FAT1/SIX2/MEIS1/RORB/PAX2/EPHB1/LHX1/WHRN/COL5A1/INSIG1/CALB1/TBX3/CRB1/HDAC2/NHERF1/SIX1/CITED2/STRA6/PTPRM/MAN2A1/SPRY2/RPL38/FAT3/DLL1/COL5A2/TFAP2A/HMGN1/ATP8A2/VHL/MFAP2/NTRK2/THY1/PHACTR4	34
GO:0048729	tissue morphogenesis	0.0583333	3.4611907485652e-05	0.00250322	0.00216075	ISL1/SHOX2/NR3C1/NRP2/RET/FAT1/HEG1/SPRY1/NRG1/SIX2/TLX2/PAX2/MET/RYR2/LAMA5/LMO4/IRX2/ADAMTS5/COBL/FZD7/TNC/ID4/VCL/LHX1/SALL1/COL5A1/IGFBP5/PKD1/EGFR/MICAL2/CTSZ/TBX3/NHERF1/ARHGAP24/SRC/SIX1/JAG2/RSPO3/LUZP1/PLXND1/STARD13/PRKX/GCNT1/CITED2/DAAM1/MSN/IFT52/PCDH8/CECR2/WDR1/FRAS1/SPRY2/RNF207/DLG3/EGLN1/DLL1/TFAP2A/GPI/MMP2/SEMA3E/VANGL2/PHACTR4/RAB10	63
GO:0051962	positive regulation of nervous system development	0.037037	3.67275096295037e-05	0.00261407	0.00225642	LRRN1/TRPV2/SHOX2/LRRN3/POU4F2/SERPINF1/OPRM1/ETV5/CLSTN2/EPHB1/ID4/ST8SIA2/RELN/SLC7A5/ISLR2/ASIC2/GRID2/HAP1/IL1RAP/PLXNC1/HDAC2/SLITRK3/PLXND1/NTRK1/SEMA5A/KIT/MAN2A1/IL6ST/NRXN1/NCAN/PTPRD/EIF4G2/SMARCD3/VCAN/ADNP/NLGN1/KDM1A/DISC1/NTRK2/TIAM2	40
GO:0060560	developmental growth involved in morphogenesis	0.0351852	4.28548100537305e-05	0.00296252	0.00255721	TRPV2/NRP2/CPNE9/POU4F2/SPRY1/UNC13A/DRAXIN/COBL/TNC/SYT1/ST8SIA2/VCL/LHX1/SALL1/SEMA6A/ISLR2/APOE/AUTS2/PRKG1/SEMA5B/SIX1/LAMB2/SLIT1/SEMA5A/DCC/NRCAM/NRN1/ALCAM/DCLK1/SPRY2/EIF4G2/ITGA4/TNR/SYT4/ADNP/IFRD1/SEMA3E/DISC1	38
GO:0010975	regulation of neuron projection development	0.0564815	4.29446408869838e-05	0.00296252	0.00255721	NTNG2/UST/TRPV2/SHOX2/SEZ6/RET/POU4F2/SERPINF1/LRRC4C/TLX2/FUT9/DRAXIN/COBL/STMN2/PREX1/TOX/RELN/CFLAR/SEMA6A/ISLR2/GRID2/DAB1/APOE/PLXNC1/HDAC2/SEMA5B/PDLIM5/SLIT1/CSMD3/PTPRG/SIPA1L1/CNR1/PLXND1/NTRK1/MINAR1/SEMA5A/DCC/PLPPR5/NRCAM/CHN1/DPYSL5/PTPRD/EIF4G2/TNR/RAPGEF1/KAT2B/TRIM67/GPC2/FAT3/ADNP/NLGN1/ATP8A2/IFRD1/SEMA3E/KDM1A/CDK5R1/DISC1/NTRK2/THY1/TIAM2/B2M	61
GO:0051056	regulation of small GTPase mediated signal transduction	0.037963	4.4656280705333e-05	0.00303392	0.00261884	ARAP1/VAV3/AKAP13/HEG1/SPRY1/ARHGAP22/STMN1/MET/DENND3/PLEKHG3/PREX1/ITGAV/RELN/SPRY4/CHN2/FAM13A/RASGRF2/APOE/ARHGEF2/AUTS2/ARHGAP24/SRC/SIPA1L1/CADM4/NTRK1/STARD13/GIT2/ARHGAP20/CYRIB/ARHGAP26/CHN1/CBL/FGD5/LPAR4/SPRY2/TRIM67/ARHGAP18/ADGRG1/ARHGEF40/PSD2/TIAM2	41
GO:0007169	transmembrane receptor protein tyrosine kinase signaling pathway	0.0592593	4.81229090484275e-05	0.00319458	0.00275752	PTPRT/NR4A3/MVP/NRP2/RET/SPRY1/STAT6/NRG1/PGF/STMN1/MET/SHC1/PLCB1/CCN2/EPHB1/GRB10/SOCS4/IGFBP5/ZFAND5/SPRY4/UBASH3B/EGFR/SEMA6A/GFRA2/HAP1/ITGA1/PIK3R1/SORBS1/REPS2/NHERF1/OTX2/PRLR/PRDM14/SRC/FGFR1/KLB/PTPRG/SIPA1L1/CADM4/NTRK1/SOCS5/ZNF592/KIT/IFI6/EFNA2/CHN1/CBL/SMARCC1/NRG3/CSRNP1/CPNE3/MYOCD/SHC2/SPRY2/RAPGEF1/HIP1R/DLL1/EFNB1/DDIT4/MMP2/IRS4/CDK5R1/NTRK2/INPPL1	64
GO:0050767	regulation of neurogenesis	0.0462963	4.9952345101172e-05	0.00324618	0.00280206	TRPV2/S100A10/SHOX2/POU4F2/SERPINF1/BRINP1/TLX2/OPRM1/DRAXIN/ETV5/ANXA2/ID4/CTNNA1/RELN/SEMA6A/SLC7A5/ISLR2/DAB1/HAP1/PLXNC1/HDAC2/ABCC8/SEMA5B/SLIT1/PLXND1/SEMA5A/DCC/KIT/MAN2A1/IL6ST/DPYSL5/REST/NCAN/PTPRD/EIF4G2/TNR/SMARCD3/SYT4/VCAN/DLL1/ADNP/IFRD1/SEMA3E/KDM1A/DISC1/NTRK2/THY1/TIAM2/B2M/CDKN2B	50
GO:0001667	ameboidal-type cell migration	0.0444444	6.69460989385156e-05	0.00411214	0.00354954	ISL1/ATP2B4/LGALS8/AKAP12/NRP2/RET/SERPINF1/DOCK5/MET/LAMA5/CENPV/ANXA6/ZFAND5/MCC/ZEB2/SEMA6A/DOCK1/FSTL1/APOE/TIMP1/NHERF1/WASF2/SEMA5B/SRC/FGFR1/GLUL/PTPRG/PLXND1/STARD13/SEMA5A/PRKX/PTPRM/AMOTL2/KIT/SVBP/HMGB1/VSTM4/PHOX2B/ITGA4/HDAC5/GPI/EFNB1/BMPER/VHL/MTA2/SEMA3E/SASH1/PHACTR4	48
GO:0048588	developmental cell growth	0.0342593	7.73621339387155e-05	0.00462522	0.00399243	TRPV2/NRP2/CPNE9/POU4F2/UNC13A/MEIS1/DRAXIN/COBL/SYT1/ST8SIA2/VCL/SEMA6A/RGS4/ISLR2/APOE/AUTS2/ADRA1A/PRKG1/SEMA5B/PDLIM5/LAMB2/SLIT1/SEMA5A/DCC/NRCAM/NRN1/ALCAM/DCLK1/EIF4G2/ITGA4/TNR/SYT4/ADNP/IFRD1/SEMA3E/SORBS2/DISC1	37
GO:0043269	regulation of monoatomic ion transport	0.0472222	8.85786347123919e-05	0.00509214	0.00439546	ATP2B4/KCNC3/TRPV2/UTRN/PIRT/CACNA1E/HTR1B/CACNA1B/KCNC2/FXYD6/YWHAQ/RYR2/GRIN2B/ATP1B1/GRIN1/SPTBN4/GSTM2/RELN/UBASH3B/SLC8A1/CYBA/RGS4/ASIC2/HAP1/STAC/SCN2B/KCNIP2/ABCC8/KCNQ3/NHERF1/LRRC55/GCK/KCNJ12/YWHAE/CNR1/KCND2/JPH4/KCND1/KCNK12/DPP10/ADORA1/RNF207/ATP2B1/KCNK10/KCNB1/ACTN4/ATP1A1/SCN8A/THY1/HCN2/B2M	51
GO:0031589	cell-substrate adhesion	0.0361111	9.07108040526846e-05	0.0051487	0.00444429	S100A10/UTRN/ONECUT1/EGFLAM/DOCK5/LAMA5/CARMIL1/ITGB8/FZD7/CCN2/EPHB1/LAMB1/CDK6/VCL/PREX1/COL17A1/GCNT2/ITGAV/SPRY4/PKD1/SLK/DOCK1/ITGA1/PIK3R1/SORBS1/SRC/PEAK1/SPOCK2/PRKX/SORBS3/PARVA/ITGA7/ITGA4/ACTN4/EPDR1/SEMA3E/DISC1/ITGA9/THY1	39
GO:0045596	negative regulation of cell differentiation	0.0611111	0.000102408	0.0055325	0.00477557	ISL1/POU4F2/SPRY1/BRINP1/SIX2/IL17RD/ISL2/DTX1/MEIS1/TLX2/RORB/DRAXIN/FZD7/C1QL4/SRSF6/EPHB1/ID4/CTNNA1/CDK6/COL5A1/IGFBP5/ITGAV/UBASH3B/LBH/EGFR/SEMA6A/INSIG1/RGS4/CBFB/DAB1/TBX3/PIK3R1/ABCC8/SEMA5B/SLIT1/SOCS5/SEMA5A/DCC/HMGB1/TSC22D1/DPYSL5/SMARCC1/PHOX2B/MYOCD/SLC4A2/REST/RBPMS2/SPRY2/TNR/SYT4/TUNAR/HDAC5/DLL1/COL5A2/S1PR3/VHL/IFRD1/SEMA3E/MAD2L2/BCL7A/ACTL6A/THY1/PTGR3/B2M/SINHCAF/CDKN2B	66
GO:0003012	muscle system process	0.0388889	0.000146162	0.0072821	0.00628581	ATP2B4/NR4A3/UTRN/DOCK5/MEIS1/RYR2/ATP1B1/ANXA6/RYR3/GSTM2/DSG2/IGFBP5/TPM4/CFLAR/SLC8A1/CYBA/HTR7/RGS4/TBX3/STAC/HDAC2/SCN2B/SGCD/KCNIP2/ADRA1A/ABCC8/PRKG1/CHGA/PDLIM5/KCNJ12/KCND2/KIT/IL6ST/MTPN/MYOCD/ADORA1/RNF207/ATP2B1/DOCK4/ATP8A2/ATP1A1/SORBS2	42
GO:0009617	response to bacterium	0.0388889	0.000146162	0.0072821	0.00628581	B3GALT5/PCSK1/PLAAT3/SYT11/AKAP12/RNF213/GPM6A/CD24/SHC1/ADAMTS5/RPL39/MALT1/CYBA/SLC7A5/PELI1/GSTP1/SPON2/PALM3/PPM1D/HDAC2/ABCC8/CHGA/PRLR/SRC/H2BC12/CNR1/GCH1/MAVS/CYRIB/HMGB1/PLA2G6/RPL30/OCIAD2/TMEM255A/AKIRIN2/ASS1/NQO1/TENT5A/HDAC5/HNRNPA0/SASH1/B2M	42
GO:0007015	actin filament organization	0.0490741	0.000152478	0.0075133	0.00648538	EZR/S100A10/ARAP1/MARCKS/FAT1/TMSB10/INF2/STMN1/PLS3/MET/CARMIL1/TMSB15A/COBL/CCN2/FHOD3/TAGLN2/SPTBN4/PREX1/TPM4/ZEB2/MICAL2/RGS4/SYNPO2/RND3/CAP2/PIK3R1/SORBS1/ARHGEF2/MEGF9/WASF2/SRC/SPTBN1/MARCKSL1/ADD3/SEMA5A/TENM1/CYRIB/MAGEL2/WIPF1/SORBS3/MTPN/RHOBTB1/WDR1/KASH5/ELMO1/HIP1R/WASF3/ARHGAP18/LATS1/TTC17/MAD2L2/FLII/INPPL1	53
GO:0048598	embryonic morphogenesis	0.0555556	0.000159707	0.0077003	0.00664679	MAB21L2/NR4A3/SHOX2/HSBP1/RET/SATB2/SIX2/DUSP4/TLX2/PAX2/RYR2/LAMA5/LMO4/IRX2/COBL/FZD7/LAMB1/LHX1/SALL1/WHRN/HOXC4/COL5A1/ITGAV/INSIG1/MICAL2/MMP16/TBX3/HDAC2/YBX1/NEUROD1/NHERF1/OTX2/SIX1/JAG2/RSPO3/LUZP1/PAX5/CITED2/STRA6/IFT52/PCDH8/CECR2/ITGA7/RBPMS2/FRAS1/SPRY2/ITGA4/RNF207/AFF3/RPL38/LATS1/DLL1/COL5A2/TFAP2A/GPI/ATP8A2/MFAP2/MMP2/VANGL2/PHACTR4	60
GO:0048167	regulation of synaptic plasticity	0.0296296	0.000170215	0.00811963	0.00700875	SHISA6/MAP1A/CPLX2/GRIN2B/GRIN1/SLC18A3/RELN/CALB1/RASGRF2/GRID2/CHRNA7/SYNGR1/APOE/ERC1/PRKAR1B/ADCY8/NCDN/CHRDL1/KCNQ3/ZDHHC2/SIPA1L1/CRHR2/JPH4/KIT/SORCS2/PRKCG/TNR/ADORA1/SYT4/KCNB1/GRIA1/NTRK2	32
GO:0060537	muscle tissue development	0.0398148	0.000183921	0.00829579	0.00716081	ISL1/MSC/SHOX2/HIVEP3/AKAP13/HEG1/NRG1/MEIS1/RYR2/FZD7/IGSF8/EPHB1/FHOD3/ALPK3/DSG2/IGFBP5/ZFAND5/CFLAR/SLC8A1/RGS4/TBX3/HLF/EGR1/SGCD/ADRA1A/PRKG1/PDLIM5/SIX1/PPARGC1A/PAX5/CITED2/STRA6/MTPN/PHOX2B/MYOCD/ZBTB18/EGLN1/DLL1/CNTNAP1/RBM24/DNER/IFRD1/SORBS2	43
GO:0030855	epithelial cell differentiation	0.0537037	0.000184791	0.00829579	0.00716081	EZR/PLAAT3/CCDC88C/ONECUT1/FAT1/HEG1/SPRY1/NRG1/SIX2/CD24/PAX2/MET/PLCB1/FZD7/SRSF6/CDK6/NR5A2/VCL/LHX1/TAGLN2/SALL1/WHRN/CFLAR/LBH/FSTL1/PPP1R16B/TBX3/HDAC2/NEUROD1/NHERF1/NUMA1/MACROH2A2/PRLR/SRC/SIX1/JAG2/LAMB2/NTRK1/PRKX/COL27A1/GSDME/ARHGEF26/MSN/IL6ST/FRMD6/SPRY2/RAPGEF1/LATS1/DLL1/COL18A1/S1PR3/VHL/ASAH1/VEZF1/MYCL/TUBB/CDKN2B/RAB10	58
GO:0007264	small GTPase mediated signal transduction	0.0546296	0.000185009	0.00829579	0.00716081	ARAP1/CCDC88C/VAV3/AKAP13/HEG1/SPRY1/ARHGAP22/DOCK5/YWHAQ/STMN1/MET/RAPGEF4/DENND3/PLEKHG3/PREX1/ITGAV/RELN/SPRY4/CHN2/DOCK9/FAM13A/RASGRF2/DOCK1/RND3/DAB1/APOE/ARHGEF2/RERG/AUTS2/WASF2/ARHGAP24/SRC/SIPA1L1/CADM4/NTRK1/STARD13/GIT2/ARHGAP20/CYRIB/ARHGAP26/CHN1/RHOBTB1/CBL/FGD5/LPAR4/GDI2/SPRY2/ELMO1/RAPGEF1/TRIM67/ARHGAP18/DOCK4/ADGRG1/RAB15/ARHGEF40/DOCK6/PSD2/PHACTR4/TIAM2	59
GO:0002009	morphogenesis of an epithelium	0.0490741	0.000193778	0.00860299	0.00742598	NR3C1/RET/FAT1/SPRY1/SIX2/PAX2/MET/RYR2/LAMA5/LMO4/IRX2/COBL/FZD7/TNC/ID4/VCL/LHX1/SALL1/COL5A1/IGFBP5/PKD1/EGFR/MICAL2/CTSZ/TBX3/NHERF1/ARHGAP24/SRC/SIX1/JAG2/RSPO3/LUZP1/PLXND1/STARD13/PRKX/CITED2/DAAM1/MSN/IFT52/PCDH8/CECR2/WDR1/FRAS1/SPRY2/RNF207/DLG3/DLL1/TFAP2A/MMP2/SEMA3E/VANGL2/PHACTR4/RAB10	53
GO:0043523	regulation of neuron apoptotic process	0.0287037	0.000218484	0.00951146	0.00821016	ISL1/PCDHGC4/NR3C1/CLU/FAIM2/DRAXIN/ST8SIA2/UNC5B/GRID2/APOE/ITGA1/EGR1/EN2/SIX1/PCDHGC3/PPARGC1A/PLXND1/NTRK1/MSH2/IL6ST/PRKCG/TOX3/NQO1/SET/ADNP/TFAP2A/GPI/KCNB1/SEMA3E/CDK5R1/NTRK2	31
GO:0007600	sensory perception	0.0407407	0.000227927	0.00982653	0.00848213	TRPM8/TRPV2/POU4F2/TGFBI/RORB/OPRM1/PAX2/ATP2B2/EML2/FBXO11/DRGX/EPHB1/POU6F2/SYT10/SPTBN4/WHRN/MGLL/ASIC2/CHRNA7/CRB1/EYS/KCNQ3/NHERF1/SEMA5B/SIX1/LAMB2/NTRK1/KCND2/CCDC50/GSDME/KIT/CNGA3/PLCB2/WDR1/SPRY2/ADORA1/RPL38/TFAP2A/COL18A1/GLRB/TIMP3/ATP8A2/PPEF1/B2M	44
GO:1901699	cellular response to nitrogen compound	0.062963	0.000230128	0.00982653	0.00848213	ATP2B4/EZR/NR4A3/POU4F2/STAT6/HTR1B/LPIN3/KCNC2/OPRM1/SHC1/RYR2/PLCB1/CTNNA1/GRB10/GNG2/RYR3/GSTM2/IGFBP5/CFLAR/SLC8A1/EGFR/HTR7/INSIG1/SLC7A5/RGS4/CHRNA7/PIK3R1/EGR1/HDAC2/LY6H/HTR3A/ADCY8/SORBS1/ARHGEF2/TOP2B/NHERF1/NSG2/SRC/GCK/SIX1/PDE3A/CRHR2/MAVS/ZNF592/RAB31/ACHE/SMARCC1/GLRA2/PDE3B/ITGA4/RAPGEF1/KAT2B/ASS1/KLF16/ATP2B1/HDAC5/COL5A2/MTR/GRIA1/MMP2/IRS4/KDM1A/CDK5R1/SH3BP4/NTRK2/HCN2/RGS8/R…	68
GO:0071417	cellular response to organonitrogen compound	0.0601852	0.000237978	0.00997282	0.0086084	ATP2B4/EZR/NR4A3/POU4F2/STAT6/HTR1B/LPIN3/OPRM1/SHC1/RYR2/PLCB1/CTNNA1/GRB10/GNG2/RYR3/GSTM2/IGFBP5/CFLAR/SLC8A1/EGFR/HTR7/INSIG1/SLC7A5/RGS4/CHRNA7/PIK3R1/EGR1/HDAC2/LY6H/HTR3A/ADCY8/SORBS1/ARHGEF2/TOP2B/NHERF1/NSG2/SRC/GCK/SIX1/PDE3A/CRHR2/ZNF592/RAB31/ACHE/SMARCC1/GLRA2/PDE3B/ITGA4/RAPGEF1/KAT2B/ASS1/KLF16/ATP2B1/HDAC5/COL5A2/GRIA1/MMP2/IRS4/KDM1A/CDK5R1/SH3BP4/NTRK2/HCN2/RGS8/RAB10	65
GO:0051402	neuron apoptotic process	0.0333333	0.000258776	0.0105658	0.00912025	ISL1/PCDHGC4/NR3C1/CLU/FAIM2/DRAXIN/ST8SIA2/UNC5B/GRID2/CIT/APOE/ITGA1/EGR1/EN2/KCNQ3/SIX1/PCDHGC3/PPARGC1A/POLB/PLXND1/NTRK1/MSH2/TUBA1A/FAM162A/IL6ST/PRKCG/TOX3/NQO1/SET/ADNP/TFAP2A/GPI/KCNB1/SEMA3E/CDK5R1/NTRK2	36
GO:0010035	response to inorganic substance	0.0490741	0.000308069	0.0122224	0.0105502	ATP2B4/PCSK1/SYT11/CPNE9/STAT6/SERPINF1/KCNC2/CPNE7/PAX2/RYR2/PLCB1/ANXA11/SYT1/KRT8/RYR3/SYT10/CFLAR/EGFR/HDAC2/ADCY8/KCNIP2/ABCC8/TOP2B/KCNQ3/SRC/GIPR/NTRK1/GCH1/TUBA1A/NDRG1/KIT/CNGA3/PHOX2B/CPNE3/GLRA2/ASS1/NQO1/ADORA1/SYT5/SYT6/SYT4/EGLN1/ADNP/TFAP2A/GPI/MTR/KCNB1/COL18A1/NLGN1/GRIA1/MMP2/NEK7/B2M	53
GO:0030001	metal ion transport	0.0675926	0.000310739	0.0122224	0.0105502	ATP2B4/KCNC3/TRPM8/TRPV2/UTRN/TMEM163/GRIN3A/CACNA1E/PLCB3/CACNA1B/GPM6A/KCNC2/SLC12A1/FXYD6/OPRM1/RYR2/ATP2B2/PLCB1/GRIN2B/ATP1B1/GRIN1/ANXA2/ANXA6/RYR3/SPTBN4/GSTM2/ITGAV/UBASH3B/PKD1/SLC39A6/SLC8A1/CYBA/CALCRL/RGS4/ASIC2/CHRNA7/HAP1/STAC/SCN2B/KCNIP2/ADRA1A/ABCC8/KCNQ3/NHERF1/NIPAL2/LRRC55/ASIC4/GCK/KCNJ12/YWHAE/SLC10A4/SLC6A15/KCND2/JPH4/KCND1/KCNK12/SLC5A12/PLCB2/DPP10/ADORA1/RNF207/ATP2B1/K…	73
GO:0099173	postsynapse organization	0.0287037	0.000343438	0.0131622	0.0113614	NTNG2/EZR/SHISA6/NRP2/ARHGAP22/LAMA5/GRIN2B/EPHB1/RELN/GRID2/CHRNA7/APOE/IL1RAP/CHRDL1/WASF2/PDLIM5/SLITRK3/ZDHHC2/SIPA1L1/INA/NRCAM/NRXN1/PTPRD/HIP1R/TANC1/CNTNAP1/NLGN1/GLRB/VHL/CDK5R1/DISC1	31
GO:0045785	positive regulation of cell adhesion	0.037963	0.000354734	0.0134799	0.0116357	NR4A3/S100A10/UTRN/RET/VAV3/EGFLAM/ZFHX3/DOCK5/CD24/LAMA2/CARMIL1/LAMB1/CDK6/MALT1/PREX1/GCNT2/ITGAV/PIEZO1/DOCK1/CBFB/SRC/LAMB2/SLC7A1/SPOCK2/SOCS5/GCNT1/CYRIB/CITED2/HMGB1/IL6ST/SMARCC1/ITGA4/FRMD5/SMARCD3/AP3D1/ADGRG1/EFNB1/DISC1/ACTL6A/THY1/B2M	41
GO:0098655	monoatomic cation transmembrane transport	0.0666667	0.00045497	0.0161911	0.013976	ATP2B4/KCNC3/TRPM8/TRPV2/UTRN/TMEM163/GRIN3A/PIRT/CACNA1E/PLCB3/CACNA1B/UNC80/GPM6A/KCNC2/SLC12A1/FXYD6/OPRM1/RYR2/ATP2B2/PLCB1/SLC36A1/GRIN2B/ATP1B1/GRIN1/ANXA2/ANXA6/SLC18A3/RYR3/GSTM2/ITGAV/UBASH3B/PKD1/SLC39A6/SLC8A1/CYBA/RGS4/PIEZO1/ASIC2/CHRNA7/HAP1/STAC/SCN2B/KCNIP2/ADRA1A/ABCC8/KCNQ3/NIPAL2/LRRC55/ASIC4/KCNJ12/YWHAE/SLC6A15/KCND2/JPH4/KCND1/CNGA3/ATP8A1/KCNK12/PLCB2/DPP10/RNF207/ATP2B1/KC…	72
GO:0040013	negative regulation of locomotion	0.0361111	0.000476436	0.0163079	0.0140768	ATP2B4/PTPRT/SERPINF1/PLCB1/CTNNA1/VCL/IGFBP5/MCC/ZEB2/SEMA6A/LRCH1/APOE/HDAC2/ABCC8/TIMP1/PRKG1/DACH1/NHERF1/SEMA5B/SLIT1/PTPRG/STARD13/SEMA5A/CD200/CITED2/PTPRM/SVBP/HMGB1/RBBP4/NRG3/MYOCD/FRMD5/ADORA1/HDAC5/ADGRG1/SEMA3E/SPOCK3/THY1/SINHCAF	39
GO:0070588	calcium ion transmembrane transport	0.0324074	0.000540146	0.017679	0.0152602	ATP2B4/TRPM8/TRPV2/GRIN3A/CACNA1E/PLCB3/CACNA1B/GPM6A/OPRM1/RYR2/ATP2B2/PLCB1/GRIN2B/ATP1B1/GRIN1/ANXA2/ANXA6/RYR3/GSTM2/ITGAV/UBASH3B/PKD1/SLC8A1/CYBA/CHRNA7/HAP1/STAC/ADRA1A/YWHAE/JPH4/PLCB2/ATP2B1/SCN8A/NOL3/THY1	35
GO:0045321	leukocyte activation	0.062037	0.000566921	0.0177629	0.0153327	SAMSN1/NR4A3/SYT11/ONECUT1/VAV3/CLU/STAT6/CAMK4/CD24/CPLX2/DTX1/ITGB8/FZD7/EPHB1/CDK6/MALT1/PREX1/TOX/SLC39A6/PELI1/CBFB/CHRNA7/PIK3R1/EGR1/TOP2B/CHGA/PRLR/SRC/PLCL2/IKZF1/JAG2/SLC7A1/CNR1/NTRK1/SOCS5/PAX5/LRFN5/MSH2/MAPK8IP1/CYRIB/CD200/NDRG1/KIT/DHRS2/MSN/HMGB1/NFIL3/IL6ST/CBL/SMARCC1/KMT5B/SLC4A2/AKIRIN2/CMTM7/ITGA4/SMARCD3/AP3D1/HDAC5/HMCES/DLL1/TXLNA/EFNB1/BLOC1S6/MAD2L2/ACTL6A/THY1/B2M	67
GO:0048568	embryonic organ development	0.0398148	0.000569387	0.0177629	0.0153327	SHOX2/SATB2/SIX2/PAX2/RYR2/COBL/KRT8/LHX1/SALL1/WHRN/HOXC4/PKD1/EGFR/INSIG1/MICAL2/MMP16/TBX3/NEUROD1/EN2/NHERF1/SIX1/RSPO3/PAX5/CITED2/COL27A1/STRA6/KIT/IFT52/RBPMS2/SPRY2/PPIL1/RNF207/TRA2B/RPL38/EGLN1/DLL1/TFAP2A/PCDH12/COL18A1/ATP8A2/MFAP2/VANGL2/PHACTR4	43
GO:0051046	regulation of secretion	0.0518519	0.000582996	0.0177629	0.0153327	ISL1/SV2B/PCSK1/SYT11/GALR1/S100A10/RAB3B/HTR1B/NRG1/CPLX2/OPRM1/PLCB1/RAPGEF4/ANXA2/SYT1/SLC18A3/SYT10/RAB3C/CHRNA6/CYBA/CHRNA7/HAP1/APOE/ADCY8/SNCAIP/ABCC8/PRKG1/NEUROD1/NHERF1/SV2C/CHGA/GPR158/GCK/GIPR/CNR1/PTPRN/CD200/CPLX1/ACHE/PLA2G6/REST/PRKCG/RAB27B/HIP1R/ADORA1/SYT5/SYT6/SYT4/TUNAR/SYBU/KCNB1/NLGN1/RAB15/RAB26/SEPTIN4/MYRIP	56
GO:1902903	regulation of supramolecular fiber organization	0.0425926	0.000589705	0.0177629	0.0153327	MAP1A/S100A10/ARAP1/AKAP13/CLU/TMSB10/STMN1/MET/CARMIL1/TMSB15A/PDE4DIP/EML2/CCN2/FHOD3/STMN2/SPTBN4/PREX1/RGS4/SYNPO2/CHRNA7/APOE/PIK3R1/ARHGEF2/NUMA1/MEGF9/WASF2/SPTBN1/ADD3/MID1/SEMA5A/TENM1/CYRIB/MAGEL2/SORBS3/MTPN/WDR1/HDGFL3/HIP1R/WASF3/ARHGAP18/SPAST/LATS1/SLAIN1/CDK5R1/FLII/DCTN1	46
GO:0042063	gliogenesis	0.0342593	0.000699913	0.0203128	0.0175337	NR3C1/CLU/DTX1/PAX2/LAMA2/ETV5/ID4/LAMB1/CDK6/RELN/ZEB2/SLC45A3/SLC7A5/NAB2/DAB1/CRB1/HDAC2/ABCC8/NEUROD4/LAMB2/TUBA1A/NDRG1/IL6ST/PHOX2B/WDR1/NCAN/SYNE2/WASF3/VCAN/ADGRG1/DLL1/CNTNAP1/DNER/CDK5R1/DISC1/NTRK2/CDKN2B	37
GO:0055074	calcium ion homeostasis	0.0305556	0.000723415	0.0205781	0.0177627	ATP2B4/SV2B/TRPM8/PLCB3/HTR1B/RYR2/ATP2B2/PLCB1/ATP1B1/GRIN1/ANXA6/RYR3/GSTM2/UBASH3B/SLC8A1/CYBA/CALB1/CHRNA7/HAP1/APOE/ADCY8/SGCD/YWHAE/CNR1/JPH4/PLCB2/ADORA1/ATP2B1/TUNAR/GRIA1/DISC1/NOL3/THY1	33
GO:0010721	negative regulation of cell development	0.0287037	0.000795349	0.0221512	0.0191206	BRINP1/DTX1/TLX2/DRAXIN/ID4/CTNNA1/CDK6/UBASH3B/SEMA6A/CBFB/DAB1/PIK3R1/ABCC8/SEMA5B/SLIT1/SOCS5/SEMA5A/DCC/HMGB1/TSC22D1/DPYSL5/SLC4A2/REST/TNR/SYT4/S1PR3/IFRD1/SEMA3E/THY1/B2M/CDKN2B	31
GO:0034765	regulation of monoatomic ion transmembrane transport	0.037963	0.000830824	0.0225783	0.0194892	ATP2B4/KCNC3/UTRN/PIRT/CACNA1E/CACNA1B/KCNC2/FXYD6/YWHAQ/RYR2/GRIN2B/ATP1B1/GRIN1/GSTM2/RELN/UBASH3B/SLC8A1/CYBA/RGS4/ASIC2/HAP1/STAC/SCN2B/KCNIP2/KCNQ3/NHERF1/LRRC55/KCNJ12/YWHAE/KCND2/JPH4/KCND1/KCNK12/DPP10/RNF207/KCNK10/KCNB1/ACTN4/SCN8A/THY1/HCN2	41
GO:0098662	inorganic cation transmembrane transport	0.0638889	0.000921664	0.0238206	0.0205616	ATP2B4/KCNC3/TRPM8/TRPV2/UTRN/TMEM163/GRIN3A/CACNA1E/PLCB3/CACNA1B/GPM6A/KCNC2/SLC12A1/FXYD6/OPRM1/RYR2/ATP2B2/PLCB1/SLC36A1/GRIN2B/ATP1B1/GRIN1/ANXA2/ANXA6/SLC18A3/RYR3/GSTM2/ITGAV/UBASH3B/PKD1/SLC39A6/SLC8A1/CYBA/RGS4/ASIC2/CHRNA7/HAP1/STAC/HTR3A/SCN2B/KCNIP2/ADRA1A/ABCC8/KCNQ3/NIPAL2/LRRC55/ASIC4/KCNJ12/YWHAE/SLC6A15/KCND2/JPH4/KCND1/CNGA3/KCNK12/PLCB2/DPP10/RNF207/ATP2B1/KCNK10/NIPAL3/SLC17A7…	69
GO:0032535	regulation of cellular component size	0.0407407	0.000924351	0.0238206	0.0205616	EZR/TRPV2/RAB3B/RET/POU4F2/VAV3/TMSB10/SLC12A1/CARMIL1/DRAXIN/TMSB15A/FHOD3/SPTBN4/PREX1/SEMA6A/ISLR2/APOE/HP1BP3/NHERF1/MEGF9/SEMA5B/SPTBN1/SLIT1/ADD3/SEMA5A/DCC/TENM1/CYRIB/NRCAM/MSN/MTPN/WDR1/EIF4G2/TNR/HIP1R/ARHGAP18/LATS1/ADNP/IFRD1/SEMA3E/KDM1A/FLII/DISC1/PPP1R15A	44
GO:2000146	negative regulation of cell motility	0.0314815	0.000996791	0.025252	0.0217972	ATP2B4/PTPRT/SERPINF1/PLCB1/CTNNA1/VCL/IGFBP5/MCC/ZEB2/LRCH1/APOE/HDAC2/ABCC8/TIMP1/PRKG1/DACH1/NHERF1/PTPRG/STARD13/CD200/CITED2/PTPRM/SVBP/HMGB1/RBBP4/NRG3/MYOCD/FRMD5/ADORA1/HDAC5/ADGRG1/SPOCK3/THY1/SINHCAF	34
GO:0034762	regulation of transmembrane transport	0.0472222	0.00112283	0.0271415	0.0234282	ATP2B4/KCNC3/SHISA6/NR4A3/UTRN/PIRT/CACNA1E/POU4F2/CACNA1B/KCNC2/FXYD6/YWHAQ/OPRM1/RYR2/GRIN2B/ATP1B1/GRIN1/GRB10/GSTM2/RELN/UBASH3B/SLC8A1/CYBA/SLC7A5/RGS4/ASIC2/HAP1/STAC/PIK3R1/SORBS1/SCN2B/KCNIP2/KCNQ3/NHERF1/LRRC55/KCNJ12/YWHAE/KCND2/JPH4/KCND1/KCNK12/DPP10/RNF207/KCNK10/KCNB1/ACTN4/NLGN1/ARL6IP1/SCN8A/THY1/HCN2	51
GO:0044089	positive regulation of cellular component biogenesis	0.0518519	0.00112585	0.0271415	0.0234282	LRRN1/S100A10/ARAP1/LRRN3/CLU/NRG1/GPM6A/MET/CARMIL1/COBL/PDE4DIP/SNX7/CCN2/CLSTN2/EPHB1/ST8SIA2/STMP1/PIEZO1/SYNPO2/ASIC2/GRID2/HAP1/IL1RAP/PIK3R1/WIPI1/AUTS2/LRSAM1/CHGA/NUMA1/WASF2/SRC/ATAT1/SLITRK3/NTRK1/MAVS/PLPPR5/TENM1/KIT/MSN/SORBS3/MOAP1/NRXN1/RESF1/PTPRD/HIP1R/CEP120/ADNP/SLAIN1/NLGN1/MAD2L2/NEK7/FNBP1L/CDK5R1/NTRK2/THY1/DCTN1	56
GO:0016049	cell growth	0.0518519	0.00119934	0.0283441	0.0244662	TRPV2/NRP2/CPNE9/POU4F2/UNC13A/MEIS1/H3-3A/DRAXIN/COBL/TNC/SYT1/ST8SIA2/VCL/IGFBP5/GNG4/EGFR/SEMA6A/RGS4/H3-3B/ISLR2/APOE/PAPPA2/RERG/AUTS2/ADRA1A/PRKG1/PAK5/SEMA5B/PDLIM5/LAMB2/SLIT1/MINAR1/SEMA5A/DCC/NRCAM/JADE2/NRN1/LGI1/MTPN/NRG3/ALCAM/DCLK1/MYOCD/ZNF639/EIF4G2/ITGA4/TNR/SYT4/ADNP/IFRD1/SEMA3E/MAD2L2/DCBLD2/SORBS2/DISC1/SH3BP4	56
GO:0048589	developmental growth	0.0601852	0.00120102	0.0283441	0.0244662	EZR/TRPV2/NRP2/CPNE9/POU4F2/HEG1/SPRY1/UNC13A/MEIS1/H3-3A/PLCB1/DRAXIN/COBL/FZD7/TNC/SYT1/ST8SIA2/ANXA6/VCL/LHX1/SPTBN4/SALL1/CFLAR/SEMA6A/RGS4/H3-3B/ISLR2/APOE/AUTS2/ADRA1A/EVC/PRKG1/EYS/PRLR/SEMA5B/SRC/PDLIM5/SIX1/LAMB2/SLIT1/SEMA5A/DCC/CITED2/COL27A1/NRCAM/STRA6/NRN1/MTPN/FKBP8/ALCAM/DCLK1/SPRY2/EIF4G2/ITGA4/TNR/SYT4/LATS1/DLL1/ADNP/ACACB/ATP8A2/IFRD1/SEMA3E/SORBS2/DISC1	65
GO:0007517	muscle organ development	0.0314815	0.00130262	0.029301	0.0252922	ISL1/MSC/UTRN/SHOX2/HIVEP3/HEG1/NRG1/ZFHX3/LAMA2/RYR2/LAMA5/IGSF8/EPHB1/CFLAR/HLF/EGR1/SGCD/EVC/SIX1/PAX5/CITED2/STRA6/MTPN/ITGA7/PHOX2B/KMT5B/MYOCD/ASS1/ZBTB18/EGLN1/DLL1/CNTNAP1/RBM24/DNER	34
GO:0006874	intracellular calcium ion homeostasis	0.0287037	0.001417	0.0303304	0.0261808	ATP2B4/SV2B/TRPM8/PLCB3/HTR1B/RYR2/ATP2B2/PLCB1/ATP1B1/ANXA6/RYR3/GSTM2/UBASH3B/SLC8A1/CYBA/CALB1/CHRNA7/HAP1/APOE/ADCY8/YWHAE/CNR1/JPH4/PLCB2/ADORA1/ATP2B1/TUNAR/GRIA1/DISC1/NOL3/THY1	31
GO:0050673	epithelial cell proliferation	0.0361111	0.00142047	0.0303304	0.0261808	NR4A3/NRP2/STAT6/SERPINF1/PGF/THBS4/PAX2/LAMA5/FZD7/SRSF6/LAMB1/CDK6/IGFBP5/CFLAR/MCC/ZEB2/EGFR/PPP1R16B/APOE/DACH1/SIX1/FGFR1/GPBAR1/SEMA5A/PTPRN/PRKX/PTPRM/KIT/HMGB1/VSTM4/IFT52/NEAT1/PHOX2B/ITGA4/HMGN1/BMPER/VHL/B2M/CDKN2B	39
GO:0071407	cellular response to organic cyclic compound	0.0490741	0.00151933	0.0322875	0.0278701	ISL1/ATP2B4/EZR/NR4A3/NR3C1/POU4F2/HTR1B/SERPINF1/OPRM1/RYR2/PLCB1/TNC/CTNNA1/SSTR1/GNG2/RYR3/GSTM2/IGFBP5/CFLAR/LBH/SLC8A1/EGFR/HTR7/INSIG1/RGS4/EGR1/HDAC2/HTR3A/ADCY8/TOP2B/NHERF1/NSG2/SRC/SIX1/PDE3A/GPBAR1/MAVS/MSN/GPR155/ESRRG/REST/RAPGEF1/ASS1/KLF16/SSTR3/LATS1/DDIT4/GRIA1/MMP2/ATP1A1/KDM1A/HCN2/RGS8	53
GO:0051336	regulation of hydrolase activity	0.0611111	0.00163966	0.0335719	0.0289788	RGS11/S100A10/ARAP1/ST18/VAV3/SERPINF1/ARHGAP22/STMN1/PAX2/MET/GRIN2B/RAPGEF4/GRIN1/MALT1/PREX1/CHN2/DOCK9/NUAK1/EGFR/RASGRF2/PKP4/LRCH1/ITGA1/PLXNC1/ADRA1A/TIMP1/PRKG1/ARHGAP24/SRC/PDE3A/FGFR1/CAST/SPOCK2/SIPA1L1/PLXND1/PBXIP1/NTRK1/CD200/ARHGEF26/KIT/SVBP/HMGB1/IFI6/CHN1/FAM162A/FGD5/BOD1/PLCB2/REST/RAPGEF1/RGS6/HIP1R/PPP6R1/EGLN1/TIMP3/SERPINB9/ARL6IP1/SPOCK3/DOCK6/SH3BP4/NOL3/NTRK2/THY1/RGS8/…	66
GO:0006816	calcium ion transport	0.0351852	0.00178166	0.0358249	0.0309236	ATP2B4/TRPM8/TRPV2/GRIN3A/CACNA1E/PLCB3/CACNA1B/GPM6A/OPRM1/RYR2/ATP2B2/PLCB1/GRIN2B/ATP1B1/GRIN1/ANXA2/ANXA6/RYR3/GSTM2/ITGAV/UBASH3B/PKD1/SLC8A1/CYBA/CALCRL/RGS4/CHRNA7/HAP1/STAC/ADRA1A/GCK/YWHAE/JPH4/PLCB2/ATP2B1/SCN8A/NOL3/THY1	38
GO:0031346	positive regulation of cell projection organization	0.0407407	0.0022026	0.0418493	0.0361238	TRPV2/ARAP1/SHOX2/RET/POU4F2/SERPINF1/GPM6A/FUT9/CARMIL1/COBL/STMN2/TOX/RELN/CFLAR/ISLR2/HAP1/APOE/PIK3R1/PLXNC1/AUTS2/WASF2/SRC/CNR1/PLXND1/NTRK1/SEMA5A/PLPPR5/TENM1/KIT/PTPRD/EIF4G2/RAPGEF1/KAT2B/TRIM67/GPC2/CEP120/ADNP/NLGN1/ATP8A2/KDM1A/FNBP1L/DISC1/NTRK2/TIAM2	44
GO:1903530	regulation of secretion by cell	0.0472222	0.00243235	0.0450464	0.0388834	ISL1/SV2B/PCSK1/SYT11/GALR1/S100A10/RAB3B/HTR1B/CPLX2/OPRM1/PLCB1/RAPGEF4/ANXA2/SYT1/SLC18A3/SYT10/RAB3C/CHRNA6/CHRNA7/HAP1/APOE/ADCY8/SNCAIP/ABCC8/PRKG1/NEUROD1/SV2C/CHGA/GPR158/GCK/GIPR/CNR1/CD200/CPLX1/ACHE/PLA2G6/REST/PRKCG/RAB27B/ADORA1/SYT5/SYT6/SYT4/TUNAR/SYBU/KCNB1/NLGN1/RAB15/RAB26/SEPTIN4/MYRIP	51
GO:0021537	telencephalon development	0.0314815	0.0027592	0.0483291	0.041717	ATP2B4/UNCX/PLCB1/DRAXIN/ID4/LAMB1/CDK6/LHX1/SALL1/RELN/FAT4/EGFR/BTBD3/DAB1/MDGA1/NEUROD1/ATAT1/YWHAE/PAX5/TUBA1A/EFNA2/NRG3/AKIRIN2/XRN2/TNR/SYNE2/TRA2B/ADGRG1/CEP120/GRIA1/KDM1A/CDK5R1/DISC1/NTRK2	34
GO:0043410	positive regulation of MAPK cascade	0.0342593	0.00280251	0.0487071	0.0420433	AKAP12/RET/AKAP13/NRG1/CD24/OPRM1/SHC1/PLCB1/FZD7/CCN2/GCNT2/CFLAR/EGFR/CHRNA7/APOE/ITGA1/ADRA1A/SRC/FGFR1/GPBAR1/KLB/NTRK1/MID1/MAPK8IP1/TENM1/GSDME/KIT/HMGB1/SORBS3/SPRY2/TAB1/ADORA1/BMPER/SH3RF3/SASH1/NTRK2/RASSF2	37
